# Gene pathogenicity prediction of Mendelian diseases via the Random Forest algorithm

**DOI:** 10.1101/553362

**Authors:** Sijie He, Weiwei Chen, Hankui Liu, Shengting Li, Dongzhu Lei, Xiao Dang, Yulan Chen, Xiuqing Zhang, Jianguo Zhang

**Affiliations:** BGI Education Center, University of Chinese Academy of Sciences, Shenzhen 518083, China; BGI-Shenzhen, Shenzhen 518083, China; Shenzhen Key Laboratory of Neurogenomics, BGI-Shenzhen, Shenzhen 518083, China; China National GeneBank, BGI-Shenzhen, Shenzhen 518120, China; Center of Prenatal Diagnosis, ChenZhou No.1 People’s Hospital, Hunan 423000, China

**Author notes:** These authors contributed equally to the work (Sijie He, Weiwei Chen). Corresponding authors: Jianguo Zhang, Xiuqing Zhang. **Conflict of Interest:** The authors declare that they have no conflict of interest.

**Keywords:** Machine learning, Mendelian disease genes, Gene pathogenicity prediction, Gene dominance prediction

## Abstract

The study of Mendelian diseases and the identification of their causative genes are of great significance in the field of genetics. The evaluation of the pathogenicity of genes and the total number of Mendelian disease genes are both important questions worth studying. However, very few studies have addressed these issues to date, so we attempt to answer them in this study.

We calculated gene pathogenicity prediction (GPP) score by a machine learning approach (random forest algorithm) to evaluate the pathogenicity of genes. When we applied the GPP score to the testing gene set, we obtained accuracy of 80%, recall of 93% and area under the curve (AUC) of 0.87. Our results estimated that a total of 10,399 protein-coding genes were Mendelian disease genes. Furthermore, we found the GPP score was positively correlated with the severity of disease.

Our results indicate that GPP score may provide a robust and reliable guideline to predict the pathogenicity of protein-coding genes. To our knowledge, this is the first trial to estimate the total number of Mendelian disease genes.
