## Supplementary material for "Gene pathogenicity prediction of Mendelian diseases via the Random Forest algorithm": table S1

### Sheet: Sheet1
Supplementary Table 1. The characters of machine learning for GPP score calculation
Total characters	Characters after filtration
GPD_count	GPD_count
GPD_density	GPD_min
GPD_min	GPD_max
GPD_max	GPD_ave
GPD_ave	s1_kg_mis
GPD_med	s1_gad_mis
s1_kg_mis	s2_kg_mis
s1_gad_mis	s2_gad_fs
s2_kg_mis	s2_gad_mis
s2_gad_fs	s2_exac_fs
s2_gad_mis	s2_exac_mis
s2_exac_fs	s2_exac_non
s2_exac_mis	s2_exac_splice
s2_exac_non	s3_kg_mis
s2_exac_splice	s3_gad_mis
s3_kg_mis	s3_exac_fs
s3_gad_mis	s3_exac_mis
s3_exac_fs	s3_exac_non
s3_exac_mis	s4_kg_mis
s3_exac_non	s4_gad_fs
s4_kg_mis	s4_gad_mis
s4_gad_fs	s4_exac_fs
s4_gad_mis	s4_exac_mis
s4_exac_fs	s4_exac_non
s4_exac_mis	s4_exac_splice
s4_exac_non	kg_rare_ms_CADD_phred_ave
s4_exac_splice	kg_rare_ms_CADD_phred_min
kg_rare_ms_CADD_phred_ave	kg_rare_ms_CADD_phred_max
kg_rare_ms_CADD_phred_med	kg_rare_ms_CADD_raw_min
kg_rare_ms_CADD_phred_min	kg_rare_ms_DANN_score_ave
kg_rare_ms_CADD_phred_max	kg_rare_ms_DANN_score_med
kg_rare_ms_CADD_raw_ave	kg_rare_ms_DANN_score_min
kg_rare_ms_CADD_raw_med	kg_rare_ms_DANN_score_max
kg_rare_ms_CADD_raw_min	kg_rare_ms_fathmm_MKL_coding_score_min
kg_rare_ms_CADD_raw_max	kg_rare_ms_fathmm_MKL_coding_score_max
kg_rare_ms_DANN_score_ave	kg_rare_ms_FATHMM_score_min
kg_rare_ms_DANN_score_med	kg_rare_ms_FATHMM_score_max
kg_rare_ms_DANN_score_min	kg_rare_ms_GERP_plus_RS_min
kg_rare_ms_DANN_score_max	kg_rare_ms_integrated_fitCons_score_min
kg_rare_ms_fathmm_MKL_coding_score_ave	kg_rare_ms_LRT_score_ave
kg_rare_ms_fathmm_MKL_coding_score_med	kg_rare_ms_LRT_score_med
kg_rare_ms_fathmm_MKL_coding_score_min	kg_rare_ms_LRT_score_min
kg_rare_ms_fathmm_MKL_coding_score_max	kg_rare_ms_LRT_score_max
kg_rare_ms_FATHMM_score_ave	kg_rare_ms_MetaLR_score_min
kg_rare_ms_FATHMM_score_med	kg_rare_ms_MetaSVM_score_max
kg_rare_ms_FATHMM_score_min	kg_rare_ms_MutationAssessor_score_min
kg_rare_ms_FATHMM_score_max	kg_rare_ms_MutationTaster_score_min
kg_rare_ms_GERP_plus_RS_ave	kg_rare_ms_phastCons20way_mammalian_min
kg_rare_ms_GERP_plus_RS_med	kg_rare_ms_phastCons20way_mammalian_max
kg_rare_ms_GERP_plus_RS_min	kg_rare_ms_phastCons7way_vertebrate_min
kg_rare_ms_GERP_plus_RS_max	kg_rare_ms_phastCons7way_vertebrate_max
kg_rare_ms_integrated_confidence_value_ave	kg_rare_ms_phyloP20way_mammalian_ave
kg_rare_ms_integrated_confidence_value_med	kg_rare_ms_phyloP20way_mammalian_med
kg_rare_ms_integrated_confidence_value_min	kg_rare_ms_phyloP20way_mammalian_min
kg_rare_ms_integrated_confidence_value_max	kg_rare_ms_phyloP20way_mammalian_max
kg_rare_ms_integrated_fitCons_score_ave	kg_rare_ms_phyloP7way_vertebrate_ave
kg_rare_ms_integrated_fitCons_score_med	kg_rare_ms_phyloP7way_vertebrate_med
kg_rare_ms_integrated_fitCons_score_min	kg_rare_ms_phyloP7way_vertebrate_min
kg_rare_ms_integrated_fitCons_score_max	kg_rare_ms_PROVEAN_score_ave
kg_rare_ms_LRT_score_ave	kg_rare_ms_PROVEAN_score_min
kg_rare_ms_LRT_score_med	kg_rare_ms_PROVEAN_score_max
kg_rare_ms_LRT_score_min	kg_rare_ms_SIFT_score_ave
kg_rare_ms_LRT_score_max	kg_rare_ms_SIFT_score_med
kg_rare_ms_MetaLR_score_ave	kg_rare_ms_SIFT_score_min
kg_rare_ms_MetaLR_score_med	kg_rare_ms_SIFT_score_max
kg_rare_ms_MetaLR_score_min	kg_rare_ms_SiPhy_29way_logOdds_med
kg_rare_ms_MetaLR_score_max	kg_rare_ms_SiPhy_29way_logOdds_min
kg_rare_ms_MetaSVM_score_ave	kg_rare_ms_SiPhy_29way_logOdds_max
kg_rare_ms_MetaSVM_score_med	kg_rare_ms_VEST3_score_ave
kg_rare_ms_MetaSVM_score_min	kg_rare_ms_VEST3_score_min
kg_rare_ms_MetaSVM_score_max	kg_rare_ms_VEST3_score_max
kg_rare_ms_MutationAssessor_score_ave	gad_rare_ms_CADD_phred_min
kg_rare_ms_MutationAssessor_score_med	gad_rare_ms_CADD_raw_min
kg_rare_ms_MutationAssessor_score_min	gad_rare_ms_DANN_score_med
kg_rare_ms_MutationAssessor_score_max	gad_rare_ms_DANN_score_min
kg_rare_ms_MutationTaster_score_ave	gad_rare_ms_fathmm_MKL_coding_score_min
kg_rare_ms_MutationTaster_score_med	gad_rare_ms_fathmm_MKL_coding_score_max
kg_rare_ms_MutationTaster_score_min	gad_rare_ms_FATHMM_score_min
kg_rare_ms_MutationTaster_score_max	gad_rare_ms_GERP_plus_RS_min
kg_rare_ms_phastCons20way_mammalian_ave	gad_rare_ms_GERP_plus_RS_max
kg_rare_ms_phastCons20way_mammalian_med	gad_rare_ms_LRT_score_med
kg_rare_ms_phastCons20way_mammalian_min	gad_rare_ms_LRT_score_max
kg_rare_ms_phastCons20way_mammalian_max	gad_rare_ms_MetaLR_score_min
kg_rare_ms_phastCons7way_vertebrate_ave	gad_rare_ms_MetaSVM_score_max
kg_rare_ms_phastCons7way_vertebrate_med	gad_rare_ms_MutationAssessor_score_ave
kg_rare_ms_phastCons7way_vertebrate_min	gad_rare_ms_MutationAssessor_score_min
kg_rare_ms_phastCons7way_vertebrate_max	gad_rare_ms_MutationTaster_score_min
kg_rare_ms_phyloP20way_mammalian_ave	gad_rare_ms_phastCons20way_mammalian_min
kg_rare_ms_phyloP20way_mammalian_med	gad_rare_ms_phastCons20way_mammalian_max
kg_rare_ms_phyloP20way_mammalian_min	gad_rare_ms_phastCons7way_vertebrate_min
kg_rare_ms_phyloP20way_mammalian_max	gad_rare_ms_phastCons7way_vertebrate_max
kg_rare_ms_phyloP7way_vertebrate_ave	gad_rare_ms_phyloP20way_mammalian_med
kg_rare_ms_phyloP7way_vertebrate_med	gad_rare_ms_phyloP20way_mammalian_min
kg_rare_ms_phyloP7way_vertebrate_min	gad_rare_ms_phyloP7way_vertebrate_med
kg_rare_ms_phyloP7way_vertebrate_max	gad_rare_ms_phyloP7way_vertebrate_min
kg_rare_ms_Polyphen2_HDIV_score_ave	gad_rare_ms_Polyphen2_HVAR_score_ave
kg_rare_ms_Polyphen2_HDIV_score_med	gad_rare_ms_Polyphen2_HVAR_score_max
kg_rare_ms_Polyphen2_HDIV_score_min	gad_rare_ms_PROVEAN_score_med
kg_rare_ms_Polyphen2_HDIV_score_max	gad_rare_ms_PROVEAN_score_min
kg_rare_ms_Polyphen2_HVAR_score_ave	gad_rare_ms_PROVEAN_score_max
kg_rare_ms_Polyphen2_HVAR_score_med	gad_rare_ms_SIFT_score_med
kg_rare_ms_Polyphen2_HVAR_score_min	gad_rare_ms_SiPhy_29way_logOdds_min
kg_rare_ms_Polyphen2_HVAR_score_max	gad_rare_ms_SiPhy_29way_logOdds_max
kg_rare_ms_PROVEAN_score_ave	gad_rare_ms_VEST3_score_min
kg_rare_ms_PROVEAN_score_med	gad_rare_ms_VEST3_score_max
kg_rare_ms_PROVEAN_score_min	exac_rare_ms_CADD_phred_min
kg_rare_ms_PROVEAN_score_max	exac_rare_ms_CADD_raw_ave
kg_rare_ms_SIFT_score_ave	exac_rare_ms_CADD_raw_min
kg_rare_ms_SIFT_score_med	exac_rare_ms_CADD_raw_max
kg_rare_ms_SIFT_score_min	exac_rare_ms_DANN_score_ave
kg_rare_ms_SIFT_score_max	exac_rare_ms_DANN_score_min
kg_rare_ms_SiPhy_29way_logOdds_ave	exac_rare_ms_DANN_score_max
kg_rare_ms_SiPhy_29way_logOdds_med	exac_rare_ms_fathmm_MKL_coding_score_ave
kg_rare_ms_SiPhy_29way_logOdds_min	exac_rare_ms_fathmm_MKL_coding_score_min
kg_rare_ms_SiPhy_29way_logOdds_max	exac_rare_ms_FATHMM_score_ave
kg_rare_ms_VEST3_score_ave	exac_rare_ms_FATHMM_score_min
kg_rare_ms_VEST3_score_med	exac_rare_ms_GERP_plus_RS_min
kg_rare_ms_VEST3_score_min	exac_rare_ms_integrated_fitCons_score_med
kg_rare_ms_VEST3_score_max	exac_rare_ms_integrated_fitCons_score_max
gad_rare_ms_CADD_phred_ave	exac_rare_ms_LRT_score_ave
gad_rare_ms_CADD_phred_med	exac_rare_ms_LRT_score_med
gad_rare_ms_CADD_phred_min	exac_rare_ms_LRT_score_min
gad_rare_ms_CADD_phred_max	exac_rare_ms_LRT_score_max
gad_rare_ms_CADD_raw_ave	exac_rare_ms_MetaLR_score_min
gad_rare_ms_CADD_raw_med	exac_rare_ms_MetaSVM_score_ave
gad_rare_ms_CADD_raw_min	exac_rare_ms_MetaSVM_score_max
gad_rare_ms_CADD_raw_max	exac_rare_ms_MutationAssessor_score_ave
gad_rare_ms_DANN_score_ave	exac_rare_ms_MutationAssessor_score_min
gad_rare_ms_DANN_score_med	exac_rare_ms_MutationAssessor_score_max
gad_rare_ms_DANN_score_min	exac_rare_ms_MutationTaster_score_min
gad_rare_ms_DANN_score_max	exac_rare_ms_phastCons20way_mammalian_ave
gad_rare_ms_fathmm_MKL_coding_score_ave	exac_rare_ms_phastCons20way_mammalian_min
gad_rare_ms_fathmm_MKL_coding_score_med	exac_rare_ms_phastCons20way_mammalian_max
gad_rare_ms_fathmm_MKL_coding_score_min	exac_rare_ms_phastCons7way_vertebrate_med
gad_rare_ms_fathmm_MKL_coding_score_max	exac_rare_ms_phastCons7way_vertebrate_min
gad_rare_ms_FATHMM_score_ave	exac_rare_ms_phastCons7way_vertebrate_max
gad_rare_ms_FATHMM_score_med	exac_rare_ms_phyloP20way_mammalian_med
gad_rare_ms_FATHMM_score_min	exac_rare_ms_phyloP20way_mammalian_min
gad_rare_ms_FATHMM_score_max	exac_rare_ms_phyloP7way_vertebrate_med
gad_rare_ms_GERP_plus_RS_ave	exac_rare_ms_phyloP7way_vertebrate_min
gad_rare_ms_GERP_plus_RS_med	exac_rare_ms_phyloP7way_vertebrate_max
gad_rare_ms_GERP_plus_RS_min	exac_rare_ms_Polyphen2_HVAR_score_med
gad_rare_ms_GERP_plus_RS_max	exac_rare_ms_PROVEAN_score_ave
gad_rare_ms_integrated_confidence_value_ave	exac_rare_ms_PROVEAN_score_min
gad_rare_ms_integrated_confidence_value_med	exac_rare_ms_PROVEAN_score_max
gad_rare_ms_integrated_confidence_value_min	exac_rare_ms_SIFT_score_med
gad_rare_ms_integrated_confidence_value_max	exac_rare_ms_SiPhy_29way_logOdds_min
gad_rare_ms_integrated_fitCons_score_ave	exac_rare_ms_SiPhy_29way_logOdds_max
gad_rare_ms_integrated_fitCons_score_med	exac_rare_ms_VEST3_score_ave
gad_rare_ms_integrated_fitCons_score_min	exac_rare_ms_VEST3_score_min
gad_rare_ms_integrated_fitCons_score_max	exac_rare_ms_VEST3_score_max
gad_rare_ms_LRT_score_ave	5_UTR_len
gad_rare_ms_LRT_score_med	3_UTR_len
gad_rare_ms_LRT_score_min	CDS_len
gad_rare_ms_LRT_score_max	GC_content
gad_rare_ms_MetaLR_score_ave	string_number
gad_rare_ms_MetaLR_score_med	string_score_med
gad_rare_ms_MetaLR_score_min	string_score_min
gad_rare_ms_MetaLR_score_max	string_score_max
gad_rare_ms_MetaSVM_score_ave	Bos_taurus_protein_change
gad_rare_ms_MetaSVM_score_med	Bos_taurus_ks
gad_rare_ms_MetaSVM_score_min	Canis_lupus_familiaris_protein_change
gad_rare_ms_MetaSVM_score_max	Canis_lupus_familiaris_ks
gad_rare_ms_MutationAssessor_score_ave	Danio_rerio_protein_change
gad_rare_ms_MutationAssessor_score_med	Danio_rerio_ks
gad_rare_ms_MutationAssessor_score_min	Macaca_mulatta_protein_change
gad_rare_ms_MutationAssessor_score_max	Macaca_mulatta_ks
gad_rare_ms_MutationTaster_score_ave	Mus_musculus_protein_change
gad_rare_ms_MutationTaster_score_med	Mus_musculus_ks
gad_rare_ms_MutationTaster_score_min	Pan_troglodytes_protein_change
gad_rare_ms_MutationTaster_score_max	Rattus_norvegicus_nucleotide_change
gad_rare_ms_phastCons20way_mammalian_ave	Rattus_norvegicus_ks
gad_rare_ms_phastCons20way_mammalian_med	Xenopus(Silurana)_tropicalis_protein_change
gad_rare_ms_phastCons20way_mammalian_min	Xenopus(Silurana)_tropicalis_ks
gad_rare_ms_phastCons20way_mammalian_max	expression_AdrenalGland
gad_rare_ms_phastCons7way_vertebrate_ave	expression_Brain_CerebellarHemisphere
gad_rare_ms_phastCons7way_vertebrate_med	expression_Brain_FrontalCortex(BA9)
gad_rare_ms_phastCons7way_vertebrate_min	expression_Brain_Hippocampus
gad_rare_ms_phastCons7way_vertebrate_max	expression_Cells_Transformedfibroblasts
gad_rare_ms_phyloP20way_mammalian_ave	expression_Cervix_Endocervix
gad_rare_ms_phyloP20way_mammalian_med	expression_Esophagus_Mucosa
gad_rare_ms_phyloP20way_mammalian_min	expression_Heart_AtrialAppendage
gad_rare_ms_phyloP20way_mammalian_max	expression_Kidney_Cortex
gad_rare_ms_phyloP7way_vertebrate_ave	expression_Liver
gad_rare_ms_phyloP7way_vertebrate_med	expression_Lung
gad_rare_ms_phyloP7way_vertebrate_min	expression_MinorSalivaryGland
gad_rare_ms_phyloP7way_vertebrate_max	expression_Pancreas
gad_rare_ms_Polyphen2_HDIV_score_ave	expression_Prostate
gad_rare_ms_Polyphen2_HDIV_score_med	expression_Skin_SunExposed(Lowerleg)
gad_rare_ms_Polyphen2_HDIV_score_min	expression_Stomach
gad_rare_ms_Polyphen2_HDIV_score_max	expression_Testis
gad_rare_ms_Polyphen2_HVAR_score_ave	expression_Vagina
gad_rare_ms_Polyphen2_HVAR_score_med	expression_WholeBlood
gad_rare_ms_Polyphen2_HVAR_score_min	DOMINO_STRING_combinedscore
gad_rare_ms_Polyphen2_HVAR_score_max	DOMINO_ExAC_pRec
gad_rare_ms_PROVEAN_score_ave	DOMINO_STRING_experimentalscore
gad_rare_ms_PROVEAN_score_med	DOMINO_ExAC_missensez_score
gad_rare_ms_PROVEAN_score_min	DOMINO_PhyloPat5_UTR
gad_rare_ms_PROVEAN_score_max	DOMINO_STRING_textminingscore
gad_rare_ms_SIFT_score_ave	DOMINO_Numberdonor/numbersynonymous
gad_rare_ms_SIFT_score_med	DOMINO_mRNAhalf_life_10h
gad_rare_ms_SIFT_score_min
gad_rare_ms_SIFT_score_max
gad_rare_ms_SiPhy_29way_logOdds_ave
gad_rare_ms_SiPhy_29way_logOdds_med
gad_rare_ms_SiPhy_29way_logOdds_min
gad_rare_ms_SiPhy_29way_logOdds_max
gad_rare_ms_VEST3_score_ave
gad_rare_ms_VEST3_score_med
gad_rare_ms_VEST3_score_min
gad_rare_ms_VEST3_score_max
exac_rare_ms_CADD_phred_ave
exac_rare_ms_CADD_phred_med
exac_rare_ms_CADD_phred_min
exac_rare_ms_CADD_phred_max
exac_rare_ms_CADD_raw_ave
exac_rare_ms_CADD_raw_med
exac_rare_ms_CADD_raw_min
exac_rare_ms_CADD_raw_max
exac_rare_ms_DANN_score_ave
exac_rare_ms_DANN_score_med
exac_rare_ms_DANN_score_min
exac_rare_ms_DANN_score_max
exac_rare_ms_fathmm_MKL_coding_score_ave
exac_rare_ms_fathmm_MKL_coding_score_med
exac_rare_ms_fathmm_MKL_coding_score_min
exac_rare_ms_fathmm_MKL_coding_score_max
exac_rare_ms_FATHMM_score_ave
exac_rare_ms_FATHMM_score_med
exac_rare_ms_FATHMM_score_min
exac_rare_ms_FATHMM_score_max
exac_rare_ms_GERP_plus_RS_ave
exac_rare_ms_GERP_plus_RS_med
exac_rare_ms_GERP_plus_RS_min
exac_rare_ms_GERP_plus_RS_max
exac_rare_ms_integrated_confidence_value_ave
exac_rare_ms_integrated_confidence_value_med
exac_rare_ms_integrated_confidence_value_min
exac_rare_ms_integrated_confidence_value_max
exac_rare_ms_integrated_fitCons_score_ave
exac_rare_ms_integrated_fitCons_score_med
exac_rare_ms_integrated_fitCons_score_min
exac_rare_ms_integrated_fitCons_score_max
exac_rare_ms_LRT_score_ave
exac_rare_ms_LRT_score_med
exac_rare_ms_LRT_score_min
exac_rare_ms_LRT_score_max
exac_rare_ms_MetaLR_score_ave
exac_rare_ms_MetaLR_score_med
exac_rare_ms_MetaLR_score_min
exac_rare_ms_MetaLR_score_max
exac_rare_ms_MetaSVM_score_ave
exac_rare_ms_MetaSVM_score_med
exac_rare_ms_MetaSVM_score_min
exac_rare_ms_MetaSVM_score_max
exac_rare_ms_MutationAssessor_score_ave
exac_rare_ms_MutationAssessor_score_med
exac_rare_ms_MutationAssessor_score_min
exac_rare_ms_MutationAssessor_score_max
exac_rare_ms_MutationTaster_score_ave
exac_rare_ms_MutationTaster_score_med
exac_rare_ms_MutationTaster_score_min
exac_rare_ms_MutationTaster_score_max
exac_rare_ms_phastCons20way_mammalian_ave
exac_rare_ms_phastCons20way_mammalian_med
exac_rare_ms_phastCons20way_mammalian_min
exac_rare_ms_phastCons20way_mammalian_max
exac_rare_ms_phastCons7way_vertebrate_ave
exac_rare_ms_phastCons7way_vertebrate_med
exac_rare_ms_phastCons7way_vertebrate_min
exac_rare_ms_phastCons7way_vertebrate_max
exac_rare_ms_phyloP20way_mammalian_ave
exac_rare_ms_phyloP20way_mammalian_med
exac_rare_ms_phyloP20way_mammalian_min
exac_rare_ms_phyloP20way_mammalian_max
exac_rare_ms_phyloP7way_vertebrate_ave
exac_rare_ms_phyloP7way_vertebrate_med
exac_rare_ms_phyloP7way_vertebrate_min
exac_rare_ms_phyloP7way_vertebrate_max
exac_rare_ms_Polyphen2_HDIV_score_ave
exac_rare_ms_Polyphen2_HDIV_score_med
exac_rare_ms_Polyphen2_HDIV_score_min
exac_rare_ms_Polyphen2_HDIV_score_max
exac_rare_ms_Polyphen2_HVAR_score_ave
exac_rare_ms_Polyphen2_HVAR_score_med
exac_rare_ms_Polyphen2_HVAR_score_min
exac_rare_ms_Polyphen2_HVAR_score_max
exac_rare_ms_PROVEAN_score_ave
exac_rare_ms_PROVEAN_score_med
exac_rare_ms_PROVEAN_score_min
exac_rare_ms_PROVEAN_score_max
exac_rare_ms_SIFT_score_ave
exac_rare_ms_SIFT_score_med
exac_rare_ms_SIFT_score_min
exac_rare_ms_SIFT_score_max
exac_rare_ms_SiPhy_29way_logOdds_ave
exac_rare_ms_SiPhy_29way_logOdds_med
exac_rare_ms_SiPhy_29way_logOdds_min
exac_rare_ms_SiPhy_29way_logOdds_max
exac_rare_ms_VEST3_score_ave
exac_rare_ms_VEST3_score_med
exac_rare_ms_VEST3_score_min
exac_rare_ms_VEST3_score_max
5_UTR_len
3_UTR_len
CDS_len
GC_content
string_number
string_score_ave
string_score_med
string_score_min
string_score_max
Bos_taurus_nucleotide_change
Bos_taurus_protein_change
Bos_taurus_ka
Bos_taurus_ks
Canis_lupus_familiaris_nucleotide_change
Canis_lupus_familiaris_protein_change
Canis_lupus_familiaris_ka
Canis_lupus_familiaris_ks
Danio_rerio_nucleotide_change
Danio_rerio_protein_change
Danio_rerio_ka
Danio_rerio_ks
Macaca_mulatta_nucleotide_change
Macaca_mulatta_protein_change
Macaca_mulatta_ka
Macaca_mulatta_ks
Mus_musculus_nucleotide_change
Mus_musculus_protein_change
Mus_musculus_ka
Mus_musculus_ks
Pan_troglodytes_nucleotide_change
Pan_troglodytes_protein_change
Pan_troglodytes_ka
Pan_troglodytes_ks
Rattus_norvegicus_nucleotide_change
Rattus_norvegicus_protein_change
Rattus_norvegicus_ka
Rattus_norvegicus_ks
Xenopus(Silurana)_tropicalis_nucleotide_change
Xenopus(Silurana)_tropicalis_protein_change
Xenopus(Silurana)_tropicalis_ka
Xenopus(Silurana)_tropicalis_ks
expression_Adipose_Subcutaneous
expression_Adipose_Visceral(Omentum)
expression_AdrenalGland
expression_Artery_Aorta
expression_Artery_Coronary
expression_Artery_Tibial
expression_Bladder
expression_Brain_Amygdala
expression_Brain_Anteriorcingulatecortex(BA24)
expression_Brain_Caudate(basalganglia)
expression_Brain_CerebellarHemisphere
expression_Brain_Cerebellum
expression_Brain_Cortex
expression_Brain_FrontalCortex(BA9)
expression_Brain_Hippocampus
expression_Brain_Hypothalamus
expression_Brain_Nucleusaccumbens(basalganglia)
expression_Brain_Putamen(basalganglia)
expression_Brain_Spinalcord(cervicalc_1)
expression_Brain_Substantianigra
expression_Breast_MammaryTissue
expression_Cells_EBV_transformedlymphocytes
expression_Cells_Transformedfibroblasts
expression_Cervix_Ectocervix
expression_Cervix_Endocervix
expression_Colon_Sigmoid
expression_Colon_Transverse
expression_Esophagus_GastroesophagealJunction
expression_Esophagus_Mucosa
expression_Esophagus_Muscularis
expression_FallopianTube
expression_Heart_AtrialAppendage
expression_Heart_LeftVentricle
expression_Kidney_Cortex
expression_Liver
expression_Lung
expression_MinorSalivaryGland
expression_Muscle_Skeletal
expression_Nerve_Tibial
expression_Ovary
expression_Pancreas
expression_Pituitary
expression_Prostate
expression_Skin_NotSunExposed(Suprapubic)
expression_Skin_SunExposed(Lowerleg)
expression_SmallIntestine_TerminalIleum
expression_Spleen
expression_Stomach
expression_Testis
expression_Thyroid
expression_Uterus
expression_Vagina
expression_WholeBlood
DOMINO_STRING_combinedscore
DOMINO_ExAC_pRec
DOMINO_STRING_experimentalscore
DOMINO_ExAC_missensez_score
DOMINO_PhyloPat5_UTR
DOMINO_STRING_textminingscore
DOMINO_Numberdonor/numbersynonymous
DOMINO_mRNAhalf_life_10h
